# Pangenome calculation beyond the species level using RIBAP: A comprehensive bacterial core genome annotation pipeline based on Roary and pairwise ILPs

**DOI:** 10.1101/2023.05.05.539552

**Authors:** Kevin Lamkiewicz, Lisa-Marie Barf, Konrad Sachse, Martin Hölzer

## Abstract

Pangenome analysis is a computational method for identifying genes that are present or absent from a group of genomes, which helps to understand evolutionary relationships and to identify essential genes. While current state-of-the-art approaches for calculating pangenomes comprise various software tools and algorithms, these methods can have limitations such as low sensitivity, specificity, and poor performance on specific genome compositions. A common task is the identification of core genes, i.e., genes that are present in (almost) all input genomes. However, especially for species with high sequence diversity, e.g., higher taxonomic orders like genera or families, identifying core genes is challenging for current methods. We developed RIBAP (Roary ILP Bacterial core Annotation Pipeline) to specifically address these limitations. RIBAP utilizes an integer linear programming (ILP) approach that refines the gene clusters initially predicted by the pangenome pipeline Roary. Our approach performs pairwise all-versus-all sequence similarity searches on all annotated genes for the input genomes and translates the results into an ILP formulation. With the help of these ILPs, RIBAP has successfully handled the complexity and diversity of *Chlamydia, Klebsiella, Brucella, and Enterococcus* genomes, even when genomes of different species are part of the analysis. We compared the results of RIBAP with other established and recent pangenome tools (Roary, Panaroo, PPanGGOLiN) and showed that RIBAP identifies all-encompassing core gene sets, especially at the genus level. RIBAP is freely available as a Nextflow pipeline under the GPL3 license: https://github.com/hoelzer-lab/ribap.
