## Supplement Table 1 for "Pangenome calculation beyond the species level using RIBAP: A comprehensive bacterial core genome annotation pipeline based on Roary and pairwise ILPs"

### Sheet: Brucella
ACCESSION	STRAIN	GENOME SIZE (bp)
CP009625.1	Brucella abortus 104M chromosome 1	3326628
AM040264.1	Brucella melitensis biovar Abortus 2308 chromosome I strain 2308	3319481
CP003176.1	Brucella abortus A13334 chromosome 1	3327245
CP000887.1	Brucella abortus S19 chromosome 1	3325117
AE017223.1	Brucella abortus biovar 1 str. 9-941 chromosome I	3327690
CP007765.1	Brucella abortus bv. 2 str. 86/8/59 chromosome 1	3327365
CP007709.1	Brucella abortus bv. 6 str. 870 chromosome 1	3322322
CP007705.1	Brucella abortus bv. 9 str. C68 chromosome 1	3321099
CP007663.1	Brucella abortus strain 63 75 chromosome 1	3321463
CP008774.1	Brucella abortus strain BAB8416 chromosome 1	3314177
CP007681.1	Brucella abortus strain BDW chromosome 1	3330764
CP007682.1	Brucella abortus strain BER chromosome 1	3329769
CP007738.1	Brucella abortus strain BFY chromosome 1	3329405
CP007700.1	Brucella abortus strain NCTC 10505 chromosome 1 sequence	3326494
CP000872.1	Brucella canis ATCC 23365 chromosome I	3354320
CP003174.1	Brucella canis HSK A52141 chromosome 1	3318622
CP016973.1	Brucella canis strain 2009004498 chromosome 1	3348817
CP016977.1	Brucella canis strain 2010009751 chromosome 1	3318711
CP007758.1	Brucella canis strain RM6/66 chromosome 1	3354308
CP007629.1	Brucella canis strain SVA13 chromosome 1	3351838
CP006896.1	Brucella ceti TE10759-12 chromosome 1	3319148
CP006898.1	Brucella ceti TE28753-12 chromosome 1	3318653
CP001488.1	Brucella melitensis ATCC 23457 chromosome I	3352761
CP002459.1	Brucella melitensis M28 chromosome 1	3353282
CP001851.1	Brucella melitensis M5-90 chromosome I	3353774
CP002931.1	Brucella melitensis NI chromosome I	3335792
CP007763.1	Brucella melitensis bv. 1 str. 16M chromosome 1	3336119
CP007760.1	Brucella melitensis bv. 3 str. Ether chromosome 1	3352274
CP016983.1	Brucella melitensis strain 2008724259 chromosome 1	3351412
CP008750.1	Brucella melitensis strain 20236 chromosome 1	3353428
CP018478.1	Brucella melitensis strain BwIM_AFG_63 chromosome 1	3352609
CP018486.1	Brucella melitensis strain BwIM_IRN_37 chromosome 1	3355078
CP018490.1	Brucella melitensis BwIM_IRQ_32 chromosome 1	3353475
CP018494.1	Brucella melitensis BwIM_ITA_45 chromosome 1	3352001
CP018496.1	Brucella melitensis BwIM_ITA_55 chromosome 1	3351252
CP018504.1	Brucella melitensis BwIM_SAU_09 chromosome 1	3352878
CP018512.1	Brucella melitensis BwIM_SYR_04 chromosome 1	3354232
CP018526.1	Brucella melitensis BwIM_SYR_26 chromosome 1	3354342
CP018536.1	Brucella melitensis BwIM_TKM_56 chromosome 1	3352955
CP018540.1	Brucella melitensis BwIM_TUR_03 chromosome 1	3354301
CP018544.1	Brucella melitensis BwIM_TUR_17 chromosome 1	3354281
CP018546.1	Brucella melitensis BwIM_TUR_19 chromosome 1	3354182
CP018554.1	Brucella melitensis BwIM_TUR_39 chromosome 1	3354081
CP018560.1	Brucella melitensis BwIM_TUR_59 chromosome 1	3354177
CP019679.1	Brucella melitensis strain C-573 chromosome I	3352329
CP022204.1	Brucella melitensis strain QY1 chromosome I	3352795
CP001578.1	Brucella microti CCM 4915 chromosome 1	3379227
CP000708.1	Brucella ovis ATCC 25840 chromosome I	3316675
CP002078.1	Brucella pinnipedialis B2/94 chromosome 1	3441906
CP007743.1	Brucella pinnipedialis strain 6/566 chromosome 1	3372827
CP019346.1	Brucella sp. 09RB8471 chromosome 1	3477816
CP019390.1	Brucella sp. 09RB8910 chromosome 1	3638023
LT605585.1	Brucella sp. 141012304 genome assembly chromosome: 1	3485544
CP016979.1	Brucella sp. 2002734562 chromosome 1	3324665
CP002997.1	Brucella suis 1330 chromosome I	3356731
CP000911.1	Brucella suis ATCC 23445 chromosome I	3366305
CP003128.1	Brucella suis VBI22 chromosome I	3357669
CP006961.1	Brucella suis bv. 1 str. S2 chromosome I	3356862
CP007695.1	Brucella suis bv. 2 strain Bs143CITA chromosome I	3366260
CP007697.1	Brucella suis bv. 2 strain Bs364CITA chromosome I	3370748
CP007720.1	Brucella suis bv. 2 strain Bs396CITA chromosome I	3370228
CP007691.1	Brucella suis bv. 2 strain PT09143 chromosome I	3366484
CP007693.1	Brucella suis bv. 2 strain PT09172 chromosome I	3366765
CP007719.1	Brucella suis bv. 3 str. 686 chromosome 1	3338623
CP016981.1	Brucella suis strain 2004000577 chromosome 1	3356824
CP007717.1	Brucella suis strain 513UK chromosome 1	3361336
CP008757.1	Brucella suis strain BSP chromosome 1	3355427
CP010850.1	Brucella suis strain Human/AR/US/1981 chromosome I	3356691
CP009094.1	Brucella suis strain ZW043 chromosome 1	3484018
CP009096.1	Brucella suis strain ZW046 chromosome 1	3537088
LN997863.1	Brucella sp. F60 genome assembly BVF60 chromosome : 1	3278749

### Sheet: Chlamydia
ACCESSION	STRAIN	GENOME SIZE (bp)
CR848038.1	Chlamydophila abortus strain S26/3; complete genome	1158746
LN554883.1	Chlamydophila abortus strain 1H genome assembly; chromosome: 1	1158848
CP021996.1	Chlamydia abortus strain GN6; complete genome	1158720
CP006571.1	Chlamydia avium 10DC88; complete genome	1061495
AP006861.1	Chlamydia felis Fe/C-56 Fe/C-56 DNA; complete genome	1188610
CP015840.1	Chlamydia gallinacea 08-1274/3; complete genome	1080679
CP019792.1	Chlamydia gallinacea strain JX-1; complete genome	1080492
CP006974.1	Chlamydia muridarum str. Nigg3 CMUT3-5 strain Nigg; complete genome	1086443
CP007276.1	Chlamydia muridarum str. Nigg 2 MCR; complete genome	1086429
CP006975.1	Chlamydia muridarum str. Nigg CM972; complete genome	1086429
AE002160.2	Chlamydia muridarum Nigg; complete genome	1094081
CP009760.1	Chlamydia muridarum strain Nigg3; complete genome	1086425
CP004035.1	Chlamydia pecorum P787; complete genome	1120292
CP004033.1	Chlamydia pecorum PV3056/3; complete genome	1118415
CP004034.1	Chlamydia pecorum W73; complete genome	1120417
LN847241.1	Chlamydia pneumoniae genome assembly PB2; chromosome : 1	1243547
CP002805.1	Chlamydophila psittaci 01DC11; complete genome	1186909
CP002806.1	Chlamydophila psittaci 02DC15; complete genome	1186894
CP002807.1	Chlamydophila psittaci 08DC60; complete genome	1186742
CP002586.1	Chlamydophila psittaci 6BC; complete genome	1194091
CP003790.1	Chlamydia psittaci 84/55; complete genome	1194422
CP002804.1	Chlamydophila psittaci C19/98; complete genome	1184051
CP003797.1	Chlamydia psittaci CP3; complete genome	1190520
CP003791.1	Chlamydia psittaci GR9; complete genome	1161544
CP003795.1	Chlamydia psittaci M56; complete genome	1183672
CP003792.1	Chlamydia psittaci MN; complete genome	1190800
CP002744.1	Chlamydophila psittaci Mat116; complete genome	1177964
CP003798.1	Chlamydia psittaci NJ1; complete genome	1183720
CP003793.1	Chlamydia psittaci VS225; complete genome	1179628
CP003796.1	Chlamydia psittaci WC; complete genome	1194685
CP003794.1	Chlamydia psittaci WS/RT/E30; complete genome	1162834
LT821323.1	Chlamydia suis isolate SWA-2 genome assembly; chromosome: I	1096967
AM884176.1	Chlamydia trachomatis strain L2/434/Bu complete genome	1051895
FM872306.1	Chlamydia trachomatis A2497 serovar A; complete genome	1057447
HE601796.2	Chlamydia trachomatis A/363 complete genome	1064801
HE601797.1	Chlamydia trachomatis A/7249 complete genome	1065159
CP000051.1	Chlamydia trachomatis A/HAR-13; complete genome	1065252
FM872308.1	Chlamydia trachomatis B/Jali20/OT; complete genome	1057470
FM872307.1	Chlamydia trachomatis B/TZ1A828/OT; complete genome	1057400
CP006945.1	Chlamydia trachomatis C/TW-3; complete genome	1064328
CP002052.1	Chlamydia trachomatis D-EC; complete genome	1063271
CP002054.1	Chlamydia trachomatis D-LC; complete genome	1063269
CP007131.1	Chlamydia trachomatis D/CS637/11; complete genome	1063443
AE001273.1	Chlamydia trachomatis D/UW-3/CX; complete genome	1055612
CP001890.1	Chlamydia trachomatis E/11023; complete genome	1056122
CP001886.1	Chlamydia trachomatis E/150; complete genome	1056091
HE601870.1	Chlamydia trachomatis E/Bour complete genome	1063348
HE601801.1	Chlamydia trachomatis E/SW3 complete genome	1055996
CP006674.1	Chlamydia trachomatis F/11-96; complete genome	1055948
HE601804.1	Chlamydia trachomatis F/SW4 complete genome	1055827
HE601805.1	Chlamydia trachomatis F/SW5 complete genome	1055834
CP001889.1	Chlamydia trachomatis G/11074; complete genome	1055970
CP001888.1	Chlamydia trachomatis G/11222; complete genome	1055443
CP001930.1	Chlamydia trachomatis G/9301; complete genome	1055905
CP001887.1	Chlamydia trachomatis G/9768; complete genome	1055904
HE601808.1	Chlamydia trachomatis Ia/SotonIa1 complete genome	1063401
HE601809.1	Chlamydia trachomatis Ia/SotonIa3 complete genome	1063556
CP002680.1	Chlamydia trachomatis J/6276tet1; complete genome	1094527
HE601952.1	Chlamydia trachomatis L1/115 complete genome	1059798
HE601953.1	Chlamydia trachomatis L1/224 complete genome	1059530
HE601950.1	Chlamydia trachomatis L1/440/LN complete genome	1052312
HE601954.1	Chlamydia trachomatis L2/25667R complete genome	1051885
CP003965.1	Chlamydia trachomatis L2/434/Bu(f); complete genome	1059573
CP003963.1	Chlamydia trachomatis L2/434/Bu(i); complete genome	1059573
HE601949.1	Chlamydia trachomatis L2b/795 complete genome	1059432
HE601795.1	Chlamydia trachomatis L2b/8200/07 complete genome	1059589
AM884177.2	Chlamydia trachomatis L2b/UCH-1/proctitis complete genome	1051919
HE601956.1	Chlamydia trachomatis L2b/UCH-2 complete genome	1059556
CP002024.1	Chlamydia trachomatis L2c; complete genome	1051347
HE601955.1	Chlamydia trachomatis L3/404/LN complete genome	1059893
CP002671.1	Chlamydia trachomatis RC-F/69; complete genome	1059223
CP002677.1	Chlamydia trachomatis RC-F(s)/342; complete genome	1097454
CP002673.1	Chlamydia trachomatis RC-F(s)/852; complete genome	1097505
CP002674.1	Chlamydia trachomatis RC-J/943; complete genome	1051842
CP002675.1	Chlamydia trachomatis RC-J/953; complete genome	1051837
CP002679.1	Chlamydia trachomatis RC-J/966; complete genome	1051885
CP002681.1	Chlamydia trachomatis RC-J/971; complete genome	1051483
CP002678.1	Chlamydia trachomatis RC-J(s)/122; complete genome	1075191
CP002682.1	Chlamydia trachomatis RC-L2/55; complete genome	1051916
CP002676.1	Chlamydia trachomatis RC-L2(s)/3; complete genome	1059311
CP002672.1	Chlamydia trachomatis RC-L2(s)/46; complete genome	1051866
FN652779.2	Chlamydia trachomatis Sweden2; complete genome	1055934
CP006676.1	Chlamydia trachomatis strain D/13-96; complete genome	1055853
CP015294.1	Chlamydia trachomatis strain E-103; complete genome	1063800
CP015296.1	Chlamydia trachomatis strain E-160; complete genome	1063796
CP015302.1	Chlamydia trachomatis strain E-32931; complete genome	1069786
CP015298.1	Chlamydia trachomatis strain E-547; complete genome	1063792
CP015300.1	Chlamydia trachomatis strain E-8873; complete genome	1063496
CP015304.1	Chlamydia trachomatis strain E-DK-20; complete genome	1068891
CP010567.1	Chlamydia trachomatis strain E/CS1025/11; complete genome	1063818
CP015306.1	Chlamydia trachomatis strain F-6068; complete genome	1063518
CP006671.1	Chlamydia trachomatis strain F/1-93; complete genome	1055686
CP006673.1	Chlamydia trachomatis strain F/6-94; complete genome	1055867
CP010569.1	Chlamydia trachomatis strain F/CS847/08; complete genome	1063834
CP010571.1	Chlamydia trachomatis strain Ia/CS190/96; complete genome	1062775
CP006680.1	Chlamydia trachomatis strain J/31-98; complete genome	1056314
CP009923.1	Chlamydia trachomatis strain L2b/CS19/08; complete genome	1059594
CP009925.1	Chlamydia trachomatis strain L2b/CS784/08; complete genome	1059596
CP018052.1	Chlamydia trachomatis strain QH111L; complete genome	1046407
CP020537.1	Chlamydia trachomatis strain chxRP1H1; complete genome	1055473
CP020536.1	Chlamydia trachomatis strain chxRP4D10; complete genome	1055467
CP020535.1	Chlamydia trachomatis strain chxRP4F1; complete genome	1055490

### Sheet: Enterococcus
ACCESSION	STRAIN	GENOME SIZE (bp)
CP004856.1	Enterococcus casseliflavus EC20; complete genome	3470178
CP012366.1	Enterococcus durans strain KLDS6.0933; complete genome	3110444
CP012384.1	Enterococcus durans strain KLDS 6.0930; complete genome	3110523
CP002491.1	Enterococcus faecalis 62; complete genome	3170279
CP008816.1	Enterococcus faecalis ATCC 29212; complete genome	3086444
CP003726.1	Enterococcus faecalis D32; complete genome	3100990
CP004081.1	Enterococcus faecalis DENG1; complete genome	2998114
CP002621.1	Enterococcus faecalis OG1RF; complete genome	2773928
AE016830.1	Enterococcus faecalis V583; complete genome	3402247
HF558530.1	Enterococcus faecalis str. Symbioflor 1; complete genome	2845878
CP019512.1	Enterococcus faecalis strain CLB21560; complete genome	3284311
CP022059.1	Enterococcus faecalis strain FDAARGOS_338; complete genome	2896416
CP015410.2	Enterococcus faecalis strain KB1; complete genome	3063897
CP018102.1	Enterococcus faecalis strain L12; complete genome	2701671
CP018004.1	Enterococcus faecalis strain L9; complete genome	2726763
CP014949.1	Enterococcus faecalis strain LD33; complete genome	2838535
CP015883.1	Enterococcus faecalis strain sorialis; complete genome	3092492
CP003351.1	Enterococcus faecium Aus0004; complete genome	3057825
CP006620.1	Enterococcus faecium Aus0085; complete genome	3280253
CP003583.1	Enterococcus faecium DO; complete genome	3090980
CP004063.1	Enterococcus faecium NRRL B-2354; complete genome	2885659
CP006030.1	Enterococcus faecium T110; complete genome	2772317
LT603678.1	Enterococcus faecium isolate Ef_DMG1500501 genome assembly; chromosome: 1	3353846
CP019208.1	Enterococcus faecium strain 2014-VREF-41; complete genome	3322157
CP012522.1	Enterococcus faecium strain 64/3; complete genome	2604550
CP013994.1	Enterococcus faecium strain 6E6; complete genome	3440549
CP014449.1	Enterococcus faecium strain ATCC 700221; complete genome	3191134
CP018065.1	Enterococcus faecium strain E1; complete genome	3249216
CP011281.1	Enterococcus faecium strain E39; complete genome	3147319
CP014529.1	Enterococcus faecium strain E745; complete genome	3208537
CP016163.1	Enterococcus faecium strain ISMMS_VRE_11; complete genome	3180144
CP018828.1	Enterococcus faecium strain ISMMS_VRE_12; complete genome	3170175
CP012430.1	Enterococcus faecium strain ISMMS_VRE_1; complete genome	3300561
CP012460.1	Enterococcus faecium strain ISMMS_VRE_7; complete genome	3262055
CP018830.1	Enterococcus faecium strain ISMMS_VRE_9; complete genome	3166230
CP013009.1	Enterococcus faecium strain UW7606x64/3 TC1; complete genome	2787938
CP011828.1	Enterococcus faecium strain UW8175; complete genome	2914484
CP018071.1	Enterococcus faecium strain VRE001; complete genome	3283520
CP014067.1	Enterococcus gallinarum strain FDAARGOS_163; complete genome	3869273
CP003504.1	Enterococcus hirae ATCC 9790; complete genome	2892280
CP015516.1	Enterococcus hirae strain R17; complete genome	2997185
AP013036.1	Enterococcus mundtii QU 25 DNA; complete genome	3393386
CP013614.1	Enterococcus silesiacus strain LMG 23085; complete genome	3977313
CP021874.1	Enterococcus sp. MN05 sequence complete genome	4208205

### Sheet: Klebsiella
ACCESSION	STRAIN	GENOME SIZE (bp)
FO203355.1	Enterobacter aerogenes EA1509E complete genome	5661196
CP002824.1	Enterobacter aerogenes KCTC 2190; complete genome	5346417
CP011574.1	Enterobacter aerogenes strain CAV1320; complete genome	5203363
CP014748.1	Enterobacter aerogenes strain FDAARGOS_139; complete genome	5364150
CP014029.1	Enterobacter aerogenes strain FDAARGOS_152; complete genome	5383583
CP011539.1	Enterobacter aerogenes strain G7; complete genome	5696905
CP003683.1	Klebsiella michiganensis E718; complete genome	6643922
CP004887.1	Klebsiella michiganensis HKOPL1; complete genome	5988399
CP003218.1	Klebsiella michiganensis strain KCTC 1686; complete genome	6048857
CP022348.1	Klebsiella michiganensis strain K516; complete genome	6499301
CP008841.1	Klebsiella michiganensis strain M1; complete genome	6390671
CP011077.1	Klebsiella michiganensis strain RC10; complete genome	5171545
CP008788.1	Klebsiella oxytoca KONIH1; complete genome	6768738
CP020358.1	Klebsiella oxytoca strain AR_0147; complete genome	6542237
CP017928.1	Klebsiella oxytoca strain CAV1015; complete genome	6665159
CP011597.1	Klebsiella oxytoca strain CAV1099; complete genome	6713914
CP011618.1	Klebsiella oxytoca strain CAV1335; complete genome	6757027
CP011636.1	Klebsiella oxytoca strain CAV1374; complete genome	7318634
CP018362.1	Klebsiella oxytoca strain CAV1752; complete genome	6474817
AP014951.1	Klebsiella oxytoca DNA; complete genome; strain: JKo3	6423077
CP006923.1	Klebsiella pneumoniae 30660/NJST258_1; complete genome	5610708
CP006918.1	Klebsiella pneumoniae 30684/NJST258_2; complete genome	5485264
CP000964.1	Klebsiella pneumoniae 342; complete genome	5994460
CP011980.1	Klebsiella pneumoniae 500_1420; complete genome	5617407
CP006648.1	Klebsiella pneumoniae CG43; complete genome	5231499
CP011976.1	Klebsiella pneumoniae DMC1097; complete genome	5782395
CP006738.1	Klebsiella pneumoniae HK787; complete genome	5396060
CP006656.1	Klebsiella pneumoniae JM45; complete genome	5673409
CP002910.1	Klebsiella pneumoniae KCTC 2242; complete genome	5530846
CP012883.1	Klebsiella pneumoniae KP-1; complete genome	5442994
CP011985.1	Klebsiella pneumoniae UHKPC07; complete genome	5593147
CP011989.1	Klebsiella pneumoniae UHKPC33; complete genome	5734318
CP018337.1	Klebsiella pneumoniae isolate Kp_Goe_154414; complete genome	5925085
CP019219.1	Klebsiella pneumoniae strain 1756; complete genome	5335785
CP022023.1	Klebsiella pneumoniae strain 19051; complete genome	5399703
CP010361.1	Klebsiella pneumoniae strain 32192; complete genome	5691319
CP010392.1	Klebsiella pneumoniae strain 34618; complete genome	5720964
CP017985.1	Klebsiella pneumoniae strain 825795-1; complete genome	5942939
CP014755.1	Klebsiella pneumoniae strain AATZP; complete genome	5636484
CP021539.1	Klebsiella pneumoniae strain AR_0047; complete genome	5846916
CP018816.1	Klebsiella pneumoniae strain AR_0049; complete genome	5852050
CP020067.1	Klebsiella pneumoniae strain AR_0068; complete genome	5958660
CP020108.1	Klebsiella pneumoniae strain AR_0098; complete genome	5780166
CP021955.1	Klebsiella pneumoniae strain AR_0107; complete genome	5729306
CP021549.1	Klebsiella pneumoniae strain AR_0112; complete genome	5933435
CP021751.1	Klebsiella pneumoniae strain AR_0113; complete genome	5923456
CP020071.1	Klebsiella pneumoniae strain AR_0115; complete genome	5737354
CP020061.1	Klebsiella pneumoniae strain AR_0117; complete genome	5911764
CP021833.1	Klebsiella pneumoniae strain AR_0120; complete genome	6071121
CP021859.1	Klebsiella pneumoniae strain AR_0125; complete genome	5798679
CP021740.1	Klebsiella pneumoniae strain AR_0126; complete genome	5668492
CP021718.1	Klebsiella pneumoniae strain AR_0129; complete genome	5909279
CP021757.1	Klebsiella pneumoniae strain AR_0138; complete genome	5779886
CP021960.1	Klebsiella pneumoniae strain AR_0139; complete genome	6130367
CP021708.1	Klebsiella pneumoniae strain AR_0143; complete genome	6064546
CP021939.1	Klebsiella pneumoniae strain AR_0145; complete genome	5727405
CP021685.1	Klebsiella pneumoniae strain AR_0146; complete genome	5818288
CP021950.1	Klebsiella pneumoniae strain AR_0148; complete genome	5871546
CP021944.1	Klebsiella pneumoniae strain AR_0152; complete genome	5854916
CP021696.1	Klebsiella pneumoniae strain AR_0158; complete genome	5879825
CP015134.1	Klebsiella pneumoniae strain ATCC 35657; complete genome	5455478
CP006659.2	Klebsiella pneumoniae strain ATCC BAA-2146 chromosome 1; complete sequence	5854210
CP022573.1	Klebsiella pneumoniae strain BIC-1; complete genome	5692537
CP020837.1	Klebsiella pneumoniae strain BK13043; complete genome	5970690
CP015990.1	Klebsiella pneumoniae strain BR; complete genome	5488617
CP017934.1	Klebsiella pneumoniae strain CAV1016; complete genome	5667405
CP018671.1	Klebsiella pneumoniae strain CAV1042; complete genome	5824775
CP013322.1	Klebsiella pneumoniae strain CAV1193; complete genome	5948646
CP018676.1	Klebsiella pneumoniae strain CAV1217; complete genome	5446712
CP011624.1	Klebsiella pneumoniae strain CAV1344; complete genome	5883147
CP011578.1	Klebsiella pneumoniae strain CAV1392; complete genome	5622230
CP018352.1	Klebsiella pneumoniae strain CAV1417; complete genome	5582866
CP018356.1	Klebsiella pneumoniae strain CAV1453; complete genome	5665252
CP011647.1	Klebsiella pneumoniae strain CAV1596; complete genome	5691202
CP015382.1	Klebsiella pneumoniae strain CN1; complete genome	5503971
CP015392.1	Klebsiella pneumoniae strain CR14; complete genome	6140166
CP016811.1	Klebsiella pneumoniae strain DHQP1002001; complete genome	5628210
CP016814.1	Klebsiella pneumoniae strain ED23; complete genome	5657382
CP016813.1	Klebsiella pneumoniae strain ED2; complete genome	5480684
CP013711.1	Klebsiella pneumoniae strain J1; complete genome	5474661
CP020901.1	Klebsiella pneumoniae strain K66-45; complete genome	6157547
CP017385.1	Klebsiella pneumoniae strain KP36; complete genome	5831486
CP014294.1	Klebsiella pneumoniae strain KP38731; complete genome	5926656
CP012426.1	Klebsiella pneumoniae strain KP5; complete genome	5790723
CP012753.1	Klebsiella pneumoniae strain KP617; complete genome	5767489
CP020847.1	Klebsiella pneumoniae strain KPN1481; complete genome	6182956
CP020841.1	Klebsiella pneumoniae strain KPN1482; complete genome	6040354
CP020853.1	Klebsiella pneumoniae strain KPN528; complete genome	6048059
CP014647.1	Klebsiella pneumoniae strain KPNIH36; complete genome	5752811
CP014762.1	Klebsiella pneumoniae strain KPNIH39; complete genome	5852239
CP018719.1	Klebsiella pneumoniae strain KP_Goe_828304; complete genome	5988563
FO834906.1	Klebsiella pneumoniae str. Kp52.145; chromosome; complete genome	5726612
CP012987.1	Klebsiella pneumoniae strain KpN01; complete genome	5752049
CP012992.1	Klebsiella pneumoniae strain KpN06; complete genome	5721528
CP018735.1	Klebsiella pneumoniae strain Kp_Goe_121641; complete genome	5698629
CP018686.1	Klebsiella pneumoniae strain Kp_Goe_149473; complete sequence	5990827
CP018695.1	Klebsiella pneumoniae strain Kp_Goe_149832; complete genome	5994846
CP018713.1	Klebsiella pneumoniae strain Kp_Goe_152021; complete genome	5995948
CP018447.1	Klebsiella pneumoniae strain Kp_Goe_33208; complete genome	5726616
CP018458.1	Klebsiella pneumoniae strain Kp_Goe_39795; complete genome	5747932
CP018364.1	Klebsiella pneumoniae strain Kp_Goe_62629; complete genome	5851073
CP018450.1	Klebsiella pneumoniae strain Kp_Goe_71070; complete genome	5730036
CP018692.1	Klebsiella pneumoniae strain Kp_Goe_821588; complete sequence	5595497
CP018140.1	Klebsiella pneumoniae strain Kp_Goe_822579; complete genome	5995605
CP018438.1	Klebsiella pneumoniae strain Kp_Goe_822917; complete sequence	5654934
CP018701.1	Klebsiella pneumoniae strain Kp_Goe_827024; complete genome	5982091
CP018707.1	Klebsiella pneumoniae strain Kp_Goe_827026; complete genome	5987969
CP015025.1	Klebsiella pneumoniae strain Kpn223; complete genome	5605487
CP015130.1	Klebsiella pneumoniae strain Kpn555; complete genome	5802284
CP022127.1	Klebsiella pneumoniae strain MLST-15; complete genome	5889618
CP018437.1	Klebsiella pneumoniae strain MNCRE53; complete genome	5884598
CP018427.1	Klebsiella pneumoniae strain MNCRE69; complete genome	5846351
CP018428.1	Klebsiella pneumoniae strain MNCRE78; complete genome	5851113
LN824133.1	Klebsiella pneumoniae genome assembly MS6671.v1; chromosome : _Chr_Kpneumoniae_MS6671	6055659
CP015385.1	Klebsiella pneumoniae strain NY9; complete genome	5954959
CP008929.1	Klebsiella pneumoniae strain PMK1; complete genome	6066014
CP015500.1	Klebsiella pneumoniae strain SKGH01; complete genome	6165054
CP018454.1	Klebsiella pneumoniae strain SWU01; complete genome	5770443
CP016159.1	Klebsiella pneumoniae strain TH1; complete genome	5564367
CP012560.1	Klebsiella pneumoniae strain UCLAOXA232KP_Pt0; complete genome	5379229
CP012561.1	Klebsiella pneumoniae strain UCLAOXA232KP; complete genome	5954641
CP015753.1	Klebsiella pneumoniae strain W14; complete genome	5564399
CP009461.1	Klebsiella pneumoniae strain XH209; complete genome	5182928
AP014950.1	Klebsiella pneumoniae DNA; complete genome; strain: YH43	5589392
CP009114.1	Klebsiella pneumoniae strain blaNDM-1; complete genome	5579451
CP015120.1	Klebsiella pneumoniae strain kp757; complete genome	5330727
CP003785.1	Klebsiella pneumoniae subsp. pneumoniae 1084; complete genome	5454113
CP006722.1	Klebsiella pneumoniae subsp. pneumoniae 1158; complete genome	5407876
CP003200.1	Klebsiella pneumoniae subsp. pneumoniae HS11286; complete genome	5753994
CP008700.1	Klebsiella pneumoniae subsp. pneumoniae KP5-1; complete genome	5621029
CP007727.1	Klebsiella pneumoniae subsp. pneumoniae KPNIH10; complete genome	5840291
CP008827.1	Klebsiella pneumoniae subsp. pneumoniae KPNIH1; complete genome	5839065
CP008797.1	Klebsiella pneumoniae subsp. pneumoniae KPNIH24; complete genome	5806613
CP007731.1	Klebsiella pneumoniae subsp. pneumoniae KPNIH27; complete genome	6209659
CP008831.1	Klebsiella pneumoniae subsp. pneumoniae KPR0928; complete sequence	5505020
CP003999.1	Klebsiella pneumoniae subsp. pneumoniae Kp13; complete genome	5812260
CP000647.1	Klebsiella pneumoniae subsp. pneumoniae MGH 78578; complete genome	5766637
AP006725.1	Klebsiella pneumoniae subsp. pneumoniae NTUH-K2044 DNA; complete genome	5541264
CP006798.1	Klebsiella pneumoniae subsp. pneumoniae PittNDM01; complete genome	5885400
CP011313.1	Klebsiella pneumoniae subsp. pneumoniae strain 234-12; complete genome	5719838
CP009208.1	Klebsiella pneumoniae subsp. pneumoniae strain ATCC 43816 KPPR1; complete genome	5442113
CP012300.1	Klebsiella pneumoniae subsp. pneumoniae strain HKUOPLC; complete genome	5152568
CP009863.1	Klebsiella pneumoniae subsp. pneumoniae strain KPNIH29; complete genome	5589895
CP009872.1	Klebsiella pneumoniae subsp. pneumoniae strain KPNIH30; complete genome	5553098
CP009876.1	Klebsiella pneumoniae subsp. pneumoniae strain KPNIH31; complete genome	5542398
CP009775.1	Klebsiella pneumoniae subsp. pneumoniae strain KPNIH32; complete genome	5931932
CP009771.1	Klebsiella pneumoniae subsp. pneumoniae strain KPNIH33; complete genome	5766816
CP014004.1	Klebsiella pneumoniae subsp. pneumoniae strain NUHL24835; complete genome	5604674
CP019047.1	Klebsiella pneumoniae subsp. pneumoniae strain RJA166; complete genome	5993044
CP014008.1	Klebsiella pneumoniae subsp. pneumoniae strain RJF293; complete genome	5518911
CP014010.1	Klebsiella pneumoniae subsp. pneumoniae strain RJF999; complete genome	5762146
CP012744.1	Klebsiella pneumoniae subsp. pneumoniae strain TGH10; complete genome	5422485
CP012745.1	Klebsiella pneumoniae subsp. pneumoniae strain TGH13; complete genome	5411466
CP012743.1	Klebsiella pneumoniae subsp. pneumoniae strain TGH8; complete genome	5507798
CP014696.2	Klebsiella quasipneumoniae strain ATCC 700603; complete genome	5583047
CP014154.1	Klebsiella quasipneumoniae strain HKUOPA4; complete genome	5153484
CP014155.1	Klebsiella quasipneumoniae strain HKUOPJ4; complete genome	5152305
CP014156.1	Klebsiella quasipneumoniae strain HKUOPL4; complete genome	5151616
CP017450.1	Klebsiella sp. LTGPAF-6F; complete genome	6875481
CP020657.1	Klebsiella sp. M5al; complete genome	5872689
CP001891.1	Klebsiella variicola At-22; complete genome	5526793
CP010523.2	Klebsiella variicola strain DSM 15968; complete genome	5590286
CP009274.2	Klebsiella variicola strain DX120E; complete genome	5790137
CP017284.1	Klebsiella variicola strain GJ1; complete genome	5934028
CP017849.1	Klebsiella variicola strain GJ2; complete genome	6001498
CP017289.1	Klebsiella variicola strain GJ3; complete genome	6007612
CP012252.1	Klebsiella variicola strain HKUOPLA; complete genome	5153743
